# Znf804a is a regulator of circadian behaviors in zebrafish

**DOI:** 10.64898/2026.04.29.721668

**Authors:** Brandon L. Bastien, Eric H. Li, Mary E. S. Capps, Summer B. Thyme

## Abstract

Sleep disturbances are common among individuals with schizophrenia and can exacerbate disruptions in cognitive processes like learning and memory. Elucidating pharmacologically targetable molecular pathways perturbed by schizophrenia genes may uncover new treatment avenues. Here, we investigated the relationship of the schizophrenia-associated gene *znf804a* with sleep and circadian pathways. Using multi-day behavior tracking, we showed that *znf804a* zebrafish mutants displayed changes in sleep and circadian behaviors when light cues were removed. Through bulk RNA sequencing of fish raised under normal light cycling and dark-only conditions, we identified altered gene expression in the core and auxiliary pathways controlling circadian rhythms. Expression of *fbxl3a*, which encodes a modulator of the core negative feedback regulator of the clock, decreased in a dose-dependent manner as *znf804a* mutant copy number increased. Further analysis also revealed shifts in the relative abundance of specific transcripts, including *idh1*, suggesting *znf804a* could influence transcript processing or stability. Together, these findings link a *ZNF804A* ortholog to sleep and circadian behaviors and identify the regulation of *fbxl3a* and transcript processing as candidate mechanisms through which this schizophrenia risk gene may influence circadian biology.
