## Supplementary Tables 1-13 for "Znf804a is a regulator of circadian behaviors in zebrafish": Table S6.csv

Gene	WT LD	Hom LD	D WH	L WH	Note
Arntl1a	0.83	0.00015	0.69	0.0001
Arntl1b	0.72	0.49	0.91	0.53
Arntl2	0.00031	0.2	0.87	0.73
Clocka	0.86	0.0001	0.36	0.66
Clockb	0.35	0.07	0.72	0.99
Cry1aa	0.0001	0.0001	0.127	0.99
Cry1ab	0.32	0.0001	0.0001	0.58
Cry1ba	0.11	0.013	0.54	0.31
Cry1bb	0.0001	0.0028	0.97	0.006	*
Npas2	0.34	0.59	0.69	0.86
Nr1d1	0.00029	0.01	0.02	0.026	*
Nr1d2a	0.98	0.65	0.94	0.99
nr1d2b	0.63	0.38	0.97	0.99
Nr1d4a	0.0001	0.0001	0.0001	0.00026	#
Nr1d4b	0.0001	0.0001	0.0001	0.0001	#
Cdkn1a	0.0001	0.0001	0.004	0.0001	#
Per1a	0.61	0.3	0.43	0.0002	*
Per1b	0.52	0.0003	0.11	0.99
Per2	0.0001	0.0001	0.74	0.99
Per3	0.00011	0.0001	0.31	0.99
Roraa	0.95	0.014	0.49	0.99
rorab	0.95	0.56	0.48	0.99
Rorb	0.96	0.58	0.59	0.99
Rorca	0.65	0.1	0.27	0.48	#
rorcb	0.17	0.63	0.004	0.02	#
fbxl3	0.58	0.68	0.18	0.12	#
