## Supplementary Tables 1-13 for "Znf804a is a regulator of circadian behaviors in zebrafish": Table S8.csv

	Hom v WT: Light/Dark													Hom v WT: Dark/Dark
	ID	Description	setSize	enrichmentScore	NES	pvalue	p.adjust	qvalue	rank	leading_edge	core_enrichment			ID	Description	setSize	enrichmentScore	NES	pvalue	p.adjust	qvalue	rank	leading_edge	core_enrichment
1	neutrophils	neutrophils	142	0.496868394	1.866850957	1.30806052775063e-05	0.001229577	0.001142832	2666	tags=35%, list=14%, signal=30%	itgae.2/ponzr6/si:ch211-193e13.5/si:ch73-40i7.2/ltb4r/tbc1d10c/si:ch211-196f2.6/cfh/lck/cd4-1/cebp1/ncf1/mgat3a/si:dkey-102g19.3/zbtb32/plek/zgc:158868/tgfb1b/ccl33.3/rgs14a/si:ch73-208g10.1/ccl38.1/il21r.1/si:ch73-248e21.5/si:cabz01036022.1/si:ch73-359m17.5/smc6/si:cabz01074946.1/mpx/ccl38.6/si:ch211-112c15.8/prkacba/rhof/psme1/runx3/zgc:175248/ptpn6/si:ch211-136m16.8/p2rx1/ponzr1/si:ch211-214p1…		1	eye (non retina)	eye (non retina)	157	-0.762583505	-3.182652582	1e-10	5.11111111111111e-10	2.92397660818713e-10	2444	tags=75%, list=16%, signal=63%	wu:fb18f06/si:ch211-139n6.3/zgc:163030/ftr83/foxq1b/dhrs13l1/zgc:110333/si:dkeyp-86h10.3/icn2/zgc:193505/zgc:174935/pttg1ipa/hsd11b1la/pycard/epcam/ftr86/si:ch73-52f15.5/zgc:111983/zgc:174164/golph3l/cfl1l/fam129aa/elf3/si:dkey-202l22.6/pof1b/crb3b/tmem45b/si:ch211-202f5.3/chmp4c/s100a10b/tlcd1/lpcat4/anxa1c/plekhg6/zgc:174938/foxq1a/si:dkey-125i10.3/zgc:162964/si:ch211-217k17.9/krt1-19d/zgc:1532…
2	microglia	microglia	162	0.471934166	1.811819106	5.93978621721721e-05	0.0027917	0.002594749	1330	tags=20%, list=7%, signal=19%	si:dkey-25e12.3/il1b/itgae.2/lect2l/ch25h/sla1/stoml3b/ccl35.1/si:ch73-281k2.5/cxcr3.2/lygl1/ltb4r/zgc:136870/ncf1/mfap4/si:dkey-102g19.3/tnfsf12/spice1/plek/ctbs/gbp1/prg4a/slc7a7/si:cabz01074946.1/ctsh/rbp2a/arhgap4a/lgals9l1/ehd4/itgae.1/irf8/rgs18/btk		2	otic/lateral line	otic/lateral line	157	-0.731395268	-3.052488052	1e-10	5.11111111111111e-10	2.92397660818713e-10	2810	tags=73%, list=19%, signal=60%	echdc2/atp1b1a/icn/glod5/esrp2/arf1/arrdc1a/wu:fj16a03/krt1-c5/gipc2/vsig8a/serpinb1/plcd1b/zgc:112437/zgc:112148/anxa5b/bik/si:dkeyp-86h10.3/zgc:174935/ptbp1b/si:ch211-191a24.4/lad1/si:ch211-153b23.5/epcam/mpzl2b/alcamb/lsr/glrx/cfl1l/elf3/dlx3b/tectb/si:ch211-286b5.5/arhgef16/ap1s3b/tmem238a/irf6/si:ch211-202f5.3/gsto2/chmp4c/si:dkey-188i13.6/prrg2/ponzr5/tspan35/si:dkey-251i10.2/cldnh/svopl/pe…
3	eye (cornea), cartilage	eye (cornea), cartilage	213	0.418150929	1.662319083	0.000162406	0.005088724	0.004729721	4257	tags=34%, list=23%, signal=26%	spon2b/loxl2a/adamtsl2/angptl7/p4ha1b/sfrp1a/angptl4/omd/calub/rcn3/calhm2/col2a1a/olfml3b/meox1/tmem45a/srpx2/cxcl12b/lpar1/ucmab/gpx7/mych/p3h1/ucmaa/pcolcea/aspn/hsp90aa1.2/si:ch211-286o17.1/sfrp2/mkxa/igsf10/scara3/angptl1a/col5a1/col11a2/tspan7/ntd5/pmp22a/vwde/loxl2b/si:dkey-12l12.1/col9a3/col9a1a/prelp/mfap2/six1a/hsp70.3/plpp3/col11a1b/col12a1b/fzd2/tpm4b/ecm2/matn4/tuft1a/crtap/cxcl12a/m…		3	epidermis (progenitors)	epidermis (progenitors)	197	-0.705114178	-3.022563948	1e-10	5.11111111111111e-10	2.92397660818713e-10	3149	tags=72%, list=21%, signal=57%	col1a2/actn1/dennd2da/hdlbpa/col1a1a/si:ch1073-406l10.2/sorbs3/si:dkey-183i3.5/apoeb/cyt1/cyt1l/micu2/esrp2/sparc/st14a/wasf2/si:dkey-157l19.2/pxna/abracl/wu:fb18f06/zgc:162730/ptk2bb/ptgs2a/plcd1b/hcls1/si:dkey-102c8.3/myo1eb/csrp1a/asap2b/zgc:86896/itgb1b.2/ahnak/itgb1b.1/tuba8l2/si:ch73-234b20.5/pycard/spaca4l/aqp3a/traf3ip2l/col1a1b/epcam/mpzl2b/myh9a/sh3d19/sh3gl1a/tp63/krt15/lsr/krtt1c19e/z…
4	cartilage #3	cartilage #3	201	0.419569894	1.652684662	0.000602793	0.011332503	0.01053301	5005	tags=47%, list=27%, signal=35%	loxl2a/si:dkey-19b23.8/slc26a2/si:dkey-31g6.6/has3/p4ha1b/cdc42se1/hoxa11b/rcn3/col2a1a/si:ch211-156j16.1/prss35/papss2a/tmem45a/fam114a1/ehd4/si:ch211-1a19.3/itih1/kdelr2a/slc17a9b/lpar1/scin/ucmab/gpx7/p3h1/tbx5a/sh2d4a/zgc:66479/slc10a7/tnxba/adamts3/si:dkey-262k9.2/wisp3/angptl1a/creb3l2/pcolce2b/ehd2b/col11a2/tspan7/pmp22a/gcnt4a/rcn1/hand2/loxl2b/col9a3/col9a1a/prelp/ptgdsa/b3gnt7l/il16/igf…		4	pharangeal arch/pectoral fin (mesoderm)	pharangeal arch/pectoral fin (mesoderm)	190	-0.610982008	-2.607431658	1e-10	5.11111111111111e-10	2.92397660818713e-10	3600	tags=61%, list=24%, signal=47%	rgs5a/thbs4b/si:ch211-106h4.12/ndnf/mfap2/pon3.2/alx4a/myl9b/gstt1b/ms4a17a.8/si:ch211-286o17.1/vim/rdh10a/scara5/nck1a/col1a2/plpp3/cd63/col1a1a/ms4a17a.9/htra1b/wls/cldn11b/rpz5/sparc/fgfrl1a/cldn11a/zfp36l1b/cyr61/tnfsf10/gstt1a/crip1/uap1/hic1/si:ch211-251b21.1/cyp3c1/si:ch211-195o20.7/zgc:162730/wfdc2/twist1a/ctsk/chp2/anxa4/mmp14a/antxr2a/pmp22b/anxa5b/ccl25b/ahnak/sult1st1/vstm4a/im:715144…
5	epidermis (progenitors)	epidermis (progenitors)	218	-0.369274883	-1.561488498	0.000527568	0.011332503	0.01053301	4108	tags=32%, list=22%, signal=25%	capgb/pfn1/fras1/flna/hhla2a.1/s100a10b/lgals3b/gstm.3/st14a/sema4e/perp/ptpn3/cfl1l/wu:fb18f06/hpgd/sh3gl1a/tmem238a/pxna/si:dkey-248g15.3/tmc6b/mmp30/cldn7b/si:ch211-76l23.4/col17a1a/postnb/krt4/itgb4/lamb4/pkp3a/amotl2b/tuba8l2/si:ch211-202f3.3/rbp4/rhbdl2/gsnb/plcd1b/ptgdsb.1/il13ra1/si:dkey-157l19.2/spaca4l/esrp2/abi3b/krtt1c19e/kera/xkr8.1/zgc:136930/zgc:101810/si:rp71-1i20.2/si:ch211-166a6…		5	microglia	microglia	102	-0.649986034	-2.547558085	1e-10	5.11111111111111e-10	2.92397660818713e-10	2960	tags=63%, list=20%, signal=51%	spi1a/bin2b/apoeb/si:ch73-86n18.1/gpd1a/anxa3b/samsn1a/fcer1gl/ctsa/ctsz/lgals9l3/mfng/ehd4/skap2/lgals9l1/csf1ra/tcirg1b/slc7a7/hcls1/swap70b/mafaa/arhgap4a/ptpn6/wasb/ctss2.1/parvg/pycard/lgals3bpb/si:ch211-226m16.2/pitpnaa/ctsl.1/apoc1/lygl1/rnaseka/acp5a/asah1b/gsto2/slco2b1/hmox1a/enpp1/plxnc1/clic1/mapre1a/cebpb/cmklr1/fam49ba/si:dkey-5n18.1/zgc:64065/galk1/rac2/spi1b/glud1a/hmha1b/si:ch211…
													6	pigment cell (iridophore)	pigment cell (iridophore)	175	-0.597099683	-2.526609482	1e-10	5.11111111111111e-10	2.92397660818713e-10	3533	tags=55%, list=23%, signal=43%	vamp3/psat1/stom/sh3kbp1/pon3.2/alx4a/tcn2/cd44a/ppat/serpinh1a/csf1a/myof/tmed1a/sorbs3/sytl2b/ttyh2l/lpcat1/reep3a/epoa/anxa3b/si:ch211-38m6.6/eif4ebp3l/gpnmb/si:ch211-256m1.8/cmtm6/pfas/slc7a10a/pip5k1bb/ctss1/hps4/snx8a/sypl2a/ubfd1/sort1a/zgc:110339/uacaa/pef1/anxa4/sox10/pmp22b/anxa11a/tspo/phyhd1/dera/slc45a2/atic/rnaseka/slc38a5b/fam129bb/fhl3a/aldh16a1/shmt1/tpd52l1/ponzr1/elovl1b/si:dke…
													7	dermal bone	dermal bone	174	-0.5933692	-2.51338698	1e-10	5.11111111111111e-10	2.92397660818713e-10	3778	tags=61%, list=25%, signal=47%	tram2/p4ha1b/rarga/phlda3/kdelr3/col11a1a/ndnf/erg/tmem45a/fbxo30b/mamdc2a/si:ch211-286o17.1/ldlrap1a/col1a2/serpinh1a/col1a1a/cfl2/klf2b/crip2/rpz5/sparc/acvrl1/bmper/fkbp14/slc7a10a/fam129ba/smpd3/zgc:162730/fhl3b/anxa4/mmp14a/plod1a/rcn1/pmp22b/scpp5/anxa5b/si:ch211-156j16.1/anxa11a/swap70b/p3h1/bmp2b/fstl3/thbs1b/col5a2b/vstm4a/nab2/golim4b/tram1/tuba8l2/aqp3a/col1a1b/mxra8b/si:ch211-110e21.3…
													8	retina (RPE differentiation)	retina (RPE differentiation)	147	-0.609640383	-2.511460932	1e-10	5.11111111111111e-10	2.92397660818713e-10	2919	tags=52%, list=19%, signal=42%	sorbs3/sytl2b/reep3a/f2/atp1b1a/wfdc1/pmela/gstt1a/snx8a/sypl2a/hps1/zgc:110339/fabp11b/serpinf2b/dhrs11b/srgn/lpar6b/sgk1/si:ch211-236l14.4/gstr/abcg2d/rhoub/slc3a1/mitfa/slc45a2/hoga1/rnaseka/mlpha/fga/grhprb/lipg/tmem174/lrata/elovl1b/cpamd8/wnt2/si:rp71-17i16.6/gpt2l/cax1/tspan35/cdh17/slc31a1/pdzk1ip1/slc22a2/si:dkey-21a6.5/tyrp1b/tmem98/serinc2/si:dkey-33i11.9/dab2/cox6a2/cx32.3/pnp4a/cubn/…
													9	eye (cornea, epithelium)	eye (cornea, epithelium)	195	-0.576884393	-2.472505592	1e-10	5.11111111111111e-10	2.92397660818713e-10	3417	tags=55%, list=23%, signal=43%	cald1b/mfap2/alx4a/myl9b/si:ch211-286o17.1/col1a2/plpp3/igf2b/cd63/ms4a17a.9/wnt11r/sorbs3/crip2/zgc:153867/wls/cd81a/atp1b1a/cldn11b/sparc/cd82a/fgfrl1a/mkxa/cldn11a/zfp36l1b/csrp2/cyr61/crip1/fli1a/zgc:162730/wfdc2/twist1a/cnn3a/anxa4/foxc1b/mmp14a/pmp22b/asip1/bmp2b/ccl25b/fstl3/rab34a/thbs1b/csrp1a/ahnak/flt4/lpar1/aqp3a/ftr82/bmp4/c7a/mxra8b/zfp36l2/tpm4a/msx3/loxl2b/si:dkey-192l18.9/prrx1a/…
													10	neural crest derived (pigment/xanthophore)	neural crest derived (pigment/xanthophore)	162	-0.577084062	-2.420237522	1e-10	5.11111111111111e-10	2.92397660818713e-10	3367	tags=56%, list=22%, signal=44%	si:ch211-197h24.9/pon3.2/gstt1b/si:ch211-286o17.1/ppat/fbp1a/acss1/cd63/si:zfos-943e10.1/epoa/rpz5/scarb1/cd164/si:ch211-225h24.2/cmtm6/pfas/zfp36l1b/rdh8a/csrp2/bscl2l/hps4/si:ch211-251b21.1/fpgs/abracl/snx8a/aldh9a1a.1/cmbl/opn5/zgc:110339/sox10/si:ch211-210c8.7/gpd1b/pmp22b/napab/tmem130/phyhd1/cx27.5/ahnak/sult1st1/cd151/mibp/aqp3a/mitfa/msx3/slc45a2/lygl1/atic/glrx/rnaseka/mlpha/slc38a5b/snx…
													11	glia (mature)	glia (mature)	183	-0.563185201	-2.393812525	1e-10	5.11111111111111e-10	2.92397660818713e-10	4182	tags=60%, list=28%, signal=44%	steap4/zgc:85777/vmo1b/atp1a1a.1/slc20a2/ntd5/plp1b/bmp2a/gamt/jam2a/slc13a4/si:ch1073-303k11.2/fxyd1/npc2/cyp1d1/igfbp2a/foxf2b/vamp3/si:ch73-352p4.8/exoc3l2b/mfap2/bgnb/fmnl3/lamb1a/myl9b/epd/col1a2/col1a1a/tmed1a/smox/b3gnt7/wls/si:ch73-86n18.1/atp1b4/sparc/cldn11a/slc22a21/slc38a4/wu:fj16a03/cyp3c1/slc1a3a/clu/sort1a/mmp14a/slc7a2/mxra5a/apof/b4galt1/gstr/si:ch1073-291c23.2/si:ch211-207e14.4/…
													12	muscle	muscle	185	-0.561570627	-2.393426734	1e-10	5.11111111111111e-10	2.92397660818713e-10	1762	tags=35%, list=12%, signal=31%	mylz3/synpo2lb/hspb1/tnnt3b/flnca/klhl31/mybpc3/rbfox1l/trim101/vwde/adprhl1/snai1a/pmp22a/unc45b/sgca/musk/entpd5b/si:ch211-266g18.10/mybpc1/tnnc2/rgmd/txnipb/myhz2/hsp90aa1.1/pkmb/anxa6/ckma/pvalb4/mylpfa/srl/zgc:92518/actc1b/myl13/atp2a1/lgals2a/tnnt2c/ckmb/mybphb/actc1a/myl4/mybpha/myhb/myom1a/rhag/atoh8/ldb3b/cacng1a/actn3a/cav3/apobec2a/aldoab/tnnt3a/chrna1/acta1a/acta1b/actn3b/tnni2b.1/cac…
													13	epithelium (cornea, progenitors)	epithelium (cornea, progenitors)	178	-0.561623047	-2.381604503	1e-10	5.11111111111111e-10	2.92397660818713e-10	3634	tags=53%, list=24%, signal=41%	si:ch1073-303k11.2/cyp1d1/rgs5a/foxf2b/vamp3/rhoca/mfap2/bgnb/lamb1a/myl9b/si:ch211-286o17.1/rgs4/pln/rbpms2b/zgc:153867/si:ch73-86n18.1/atp1b4/rpz5/sparc/mcamb/tbx2b/zfp36l1b/cyr61/mst1/crip1/trib3/hic1/cyp3c1/aldh9a1a.1/si:ch211-195o20.7/zgc:162730/fhl3b/pear1/sav1/twist1a/cnn3a/foxc1b/tgfb3/pmp22b/ccl25b/sult1st1/vstm4a/apof/si:ch1073-291c23.2/s1pr5a/mxra8b/tpm4a/loxl2b/entpd1/cyp2ad3/lbh/crta…
													14	rostral blood island (myeloid) #1	rostral blood island (myeloid) #1	181	-0.55867796	-2.372345481	1e-10	5.11111111111111e-10	2.92397660818713e-10	3648	tags=53%, list=24%, signal=41%	pcdh12/cyp2aa6/fxyd1/foxf2b/vamp3/fli1b/erg/il15/pecam1/fmnl3/gstt1b/gpr182/rasip1/rbpms2b/klf2b/crip2/notchl/mcamb/acvrl1/csrp2/fam129ba/fli1a/mfng/hspa12b/ehd4/sypl2a/cav2/ftr83/cnn3a/sox7/gpd1b/chrng/si:ch211-156j16.1/si:dkey-52l18.4/srgn/csrp1a/sult1st1/ushbp1/dusp5/ptprb/sgk1/si:ch211-71m22.1/s1pr5a/si:ch73-234b20.5/ftr82/zfp36l2/slc6a2/tpm4a/cyp2ad3/slc2a1a/si:dkey-261h17.1/snx9b/hopx/lmo2/…
													15	eye (cornea), cartilage	eye (cornea), cartilage	202	-0.54637006	-2.348027534	1e-10	5.11111111111111e-10	2.92397660818713e-10	3562	tags=52%, list=24%, signal=40%	thbs4b/foxf2b/col11a1a/ecm2/tmem45a/prelp/cald1b/mfap2/myl9b/si:ch211-286o17.1/col1a2/plpp3/igf2b/cd63/col1a1a/ms4a17a.9/zgc:153867/wls/cldn11b/sparc/cd82a/fgfrl1a/mkxa/cldn11a/fkbp14/cyr61/lgals9l3/fli1a/zgc:162730/wfdc2/twist1a/ctsk/cnn3a/timp2a/anxa4/foxc1b/tgfb3/mmp14a/pmp22b/anxa5b/p3h1/fstl3/six2a/si:ch1073-291c23.2/lpar1/bmp4/col1a1b/mxra8b/socs3b/alpi.1/zfp36l2/tpm4a/loxl2b/angptl5/prrx1a…
													16	rostral blood island (myeloid) #2	rostral blood island (myeloid) #2	163	-0.547901976	-2.297473554	1e-10	5.11111111111111e-10	2.92397660818713e-10	3525	tags=52%, list=23%, signal=40%	fli1b/hexb/erg/enosf1/lgmn/fmnl3/gpr182/fuca2/rasip1/myo1cb/cd63/b3gnt7/epha2a/reep3a/slc7a6/atp1b1a/cldn11b/si:ch73-86n18.1/tuba4l/rab8b/cldn11a/zfp36l1b/fblim1/fam129ba/fuca1.1/mtmr8/ctsz/lgals9l3/fli1a/mfng/ehd4/smad5/snx8a/sypl2a/nenf/zgc:162730/sft2d1/sox7/si:ch211-156j16.1/si:dkey-52l18.4/si:ch211-74m13.3/pdgfaa/srgn/ushbp1/dusp5/magt1/smad1/flt4/si:ch73-234b20.5/ece1/si:ch211-226m16.2/rbck…
													17	glia (eye)	glia (eye)	162	-0.54157162	-2.271301604	1e-10	5.11111111111111e-10	2.92397660818713e-10	4210	tags=57%, list=28%, signal=41%	slc13a5a/steap4/vmo1b/atp1a1a.1/myo5ab/slc20a2/ntd5/epas1b/sdc4/twist1b/arhgef7b/fxyd1/npc2/cyp1d1/igfbp2a/vamp3/exoc3l2b/slc7a3a/plpp3/fbp1a/csf1a/ahcyl1/cd63/smox/cbln8/atp1b1a/sparc/cd82a/eif4ebp3l/gstt1a/wu:fj16a03/igfn1.3/cyp3c1/slc1a3a/si:ch211-195o20.7/zgc:162730/prg4b/gstk1/foxc1b/tgfb3/slc7a7/rbp5/map1lc3cl/ccl25b/slc7a2/itgb1b.2/sult1st1/apof/b4galt1/lad1/si:ch211-236l14.4/six2a/si:ch21…
													18	cartilage #3	cartilage #3	176	-0.51518287	-2.178189731	1e-10	5.11111111111111e-10	2.92397660818713e-10	3986	tags=52%, list=26%, signal=39%	kdelr2a/sdc4/slc35a2/zgc:92630/efemp2a/tram2/p4ha1b/matn1/fxyd1/kdelr3/col11a1a/tmem45a/prelp/sh3kbp1/papss2a/stard8/fbp1a/calua/hdlbpa/cd63/ptgdsa/slc35d1a/klf2b/ugdh/sparc/f13a1b/foxa3/fkbp14/slc7a10a/fam129ba/fli1a/ehd4/cav2/zgc:162730/sox10/foxc1b/tgfb3/mmp14a/plod1a/rcn1/pmp22b/si:ch211-156j16.1/p3h1/thbs1b/golim4b/tram1/lpar1/si:ch211-110e21.3/pcolce2b/loxl2b/hvcn1/tnxba/matn4/pcolceb/crtap…
													19	olfactory bulb	olfactory bulb	126	-0.555142901	-2.24781313	1.80546662165169e-10	8.74225943115557e-10	5.00129258075262e-10	3279	tags=49%, list=22%, signal=39%	rnf128a/tspan2a/si:ch211-10a23.2/zgc:158263/cdkn3/pcgf6/abhd2b/epdl1/echdc2/atp1b1a/icn/glod5/tescb/wu:fb18f06/gipc2/vsig8a/si:dkey-71b5.7/anxa5b/bik/ccdc146/gpx1b/si:ch211-153b23.5/epcam/ccdc151/gramd1c/cx28.8/ap1s3b/irf6/gsto2/prrg2/si:rp71-17i16.6/tspan35/plscr3a/anxa13l/zgc:64106/cldnh/svopl/ribc2/gsna/oclnb/tprg1/cldnb/foxj1b/vamp8/anxa1a/nqo1/ap1m2/fam228a/f11r.1/soul2/nipal4/gstp1/sult2st1…
													20	retina (photoreceptor precursor cells)	retina (photoreceptor precursor cells)	206	0.417231168	2.049773328	5.02619161488973e-10	2.31204814284928e-09	1.32268200391835e-09	4329	tags=51%, list=29%, signal=37%	ada/ush2a/sept8b/greb1/dscamb/rpgrb/zgc:103625/akna/rd3/cnga3a/palmda/rps10/crx/farp2/aplnrb/tulp1a/rp1l1a/rps2/atp2b1b/slc1a8a/rpl22l1/rplp2l/tcf12/tmem244/rps17/ampd3a/tdh2/tiam2a/si:ch73-28h20.1/rps8a/kif19/rps23/abca4b/arl13a/rps29/polr2i/si:dkeyp-72e1.9/rpl30/rps24/rpl36a/rpl23a/otx5/faua/rps3/rps13/dnajb1b/rpl23/rps12/rps14/fam43a/pdzd2/guk1b/rgs12a/rps15/rpl35/rps21/rpl39/rpl36/rps19/rpgri…
													21	erythrocytes	erythrocytes	151	-0.511442639	-2.122508918	9.28795288830965e-10	4.06900793202137e-09	2.32780774143099e-09	4080	tags=51%, list=27%, signal=38%	nsa2/nt5dc2/si:ch211-161c3.6/znfl2a/uros/mier2/rhd/zar1/metap2b/eef2l2/mthfd2/vamp3/dmtn/rbm38/si:ch211-260e23.9/slc43a3a/impdh2/nmt1b/gpx1a/atp1b1a/eif4ebp3l/ehd4/rpp14/fam53b/si:ch211-114n24.6/napab/ak3/tspo/hbbe2/sptb/ccng1/im:7151449/wasb/ucp3/mibp/tuba8l2/adssl1/blvrb/cahz/rbck1/irf2/si:ch211-244o22.2/cyp2ad3/hsc70/dhrs13a.3/rnaseka/cdt1/glo1/adka/lmo2/hif1al2/si:dkey-93h22.7/adrb3a/plscr3b/…
													22	retina (muller glia)	retina (muller glia)	203	-0.465874689	-2.005504603	1.07484561913237e-08	4.49480895273537e-08	2.57140100270902e-08	3037	tags=40%, list=20%, signal=32%	si:dkey-30e9.6/gas1b/rbpms2b/mboat1/mgst1.1/smox/apoeb/atp1b4/sparc/tbx2b/mob1bb/zfp36l1b/bckdhbl/csrp2/st8sia6/slc38a4/ppp1r3cb/trib3/cyp3c1/ssuh2rs1/gipc2/pon2/bmp7b/chp2/sox10/dhrs13l1/sox19b/tgfb3/si:dkey-164f24.2/mapkapk3/anxa11a/swap70b/rbp5/nfil3-6/sytl1/pik3r2/rergla/glulb/sncga/slc25a18/sdr16c5b/lmo7b/cahz/s1pr1/cyp2ad3/sbk3/hopx/si:ch211-286b5.5/padi2/slco2a1/sh3bgrl2/ugt1b5/naalad2/fad…
													23	cartilage #2	cartilage #2	214	-0.450248629	-1.942844413	3.86063765126375e-08	1.5442550605055e-07	8.83441110129004e-08	3986	tags=46%, list=26%, signal=34%	kdelr2a/sdc4/smco4/pcolcea/twist1b/tram2/p4ha1b/matn1/fxyd1/kdelr3/col11a1a/ecm2/tmem45a/mfap2/alx4a/si:ch211-286o17.1/nck1a/col1a2/plpp3/igf2b/calua/cd63/ms4a17a.9/klf2b/sparc/cd82a/fgfrl1a/mkxa/fkbp14/msx1b/cyr61/fli1a/si:ch211-251b21.1/zgc:162730/wfdc2/twist1a/foxc1b/tgfb3/mmp14a/plod1a/pmp22b/si:ch211-156j16.1/p3h1/fstl3/thbs1b/vstm4a/csf1b/six2a/lpar1/ftr82/mxra8b/prrx1b/etv4/tpm4a/msx3/loxl…
													24	retina (RPE)	retina (RPE)	174	-0.460937808	-1.952435492	1.13431447190971e-07	4.34820547565388e-07	2.48753173664409e-07	3352	tags=42%, list=22%, signal=33%	rtkn2b/cebpa/gpr182/pcxb/inpp5ka/abca4a/cfl2/kcnj1b/si:dkey-85k7.7/mcoln1a/def6b/si:ch73-86n18.1/gpd1a/wfdc1/tm6sf2/pmela/cidea/rdh8a/sult2st3/shhb/mat1a/hps1/ephx1/fabp11b/rbp5/slc7a2/thbs1b/zgc:162331/si:ch211-236l14.4/pik3r2/ambp/oatx/slc3a1/mitfa/slc45a2/pitpnaa/comtb/acot11b/rnaseka/slc47a1/cnnm2b/lipg/lrata/fbln2/ugt1b5/gpt2l/plxnc1/slc31a1/sod3a/slc13a3/rab3il1/tyrp1b/tmem98/hsd11b2/slc16a…
													25	radial glia	radial glia	190	-0.449941682	-1.920174686	2.60834936435706e-07	9.59872566083398e-07	5.49126181969907e-07	3634	tags=44%, list=24%, signal=34%	si:ch1073-303k11.2/cyp2aa6/npc2/ca8/vamp3/psat1/prom1b/si:ch73-352p4.8/bgnb/crtac1a/myl9b/nck1a/plpp3/hepacama/tmem47/cd63/gas1b/mboat1/cspg5b/mgst1.1/smox/slc27a1a/wls/si:dkey-85k7.7/cd81a/wfdc1/atp1b4/sparc/cd82a/mob1bb/slc7a10a/ivns1abpb/urp2/si:ch211-251b21.1/cyp3c1/sypl2a/pon2/spred1/chp2/sox19b/gpd1b/ak3/rassf2a/swap70b/cat/srgn/ddt/sdcbp2/si:ch211-191a24.4/sytl1/gstr/litaf/glulb/slc25a18/c…
													26	otic vesicle	otic vesicle	103	-0.509547527	-1.995561498	9.61694475147866e-07	3.40291891206168e-06	1.94674994969204e-06	2880	tags=48%, list=19%, signal=39%	s100s/six2b/echdc2/tekt3/glod5/hsd17b7/tescb/si:ch211-38m6.6/anxa5a/smpx/nenf/vsig8a/lhfpl5a/spata18/irf7/s100t/tmc2a/daw1/pvalb9/osbpl1a/gpx1b/eya4/lmo7b/cx28.8/otofb/rtn4rl2b/cyp39a1/pkp3b/ankrd24/si:dkey-222f2.1/ribc2/gipc3/arhgef38/cd164l2/gfi1aa/gcnt4a/vamp8/si:ch211-243g18.2/ap1m2/fam228a/f11r.1/gfi1ab/capgb/spint2/scamp2l/twf2b/btc/wdr95/pcsk5a
													27	lens #1	lens #1	178	0.368255263	1.76422642	3.70253073199217e-06	1.26160306423437e-05	7.21740883429272e-06	2415	tags=30%, list=16%, signal=26%	crybb2/crybb1l2/si:ch211-255g12.6/cryba4/cryba2a/birc7/si:ch73-197b13.1/crybb1/crygmxl2/cryba1a/defbl2/hrasls/crygn2/zgc:193690/col4a5/cryba1l1/lgsn/si:ch211-59p23.1/cryaa/crybgx/si:dkey-177p2.18/col4a4/bfsp2/cryba1b/eif3jb/rps2/crybb1l1/rps26l/abcf1/lctla/rpl22l1/zgc:112285/rplp2l/lim2.3/lim2.5/pitx3/rps17/rnf182/dhx32a/tdh2/rps8a/cryba1l2/crygn1/crygmx/tspan33b/lim2.1/lim2.4/capn3a/si:ch211-254…
													28	cranial ganglion (vagal) #2	cranial ganglion (vagal) #2	177	-0.424746577	-1.79578951	1.26200984101371e-05	4.14660376333075e-05	2.37219894927389e-05	3127	tags=37%, list=21%, signal=30%	uchl1/capns1b/cnp/islr2/b3gnt7/cpne1/ttyh2l/nudt9/cd81a/anxa3b/chmp2bb/phox2bb/flot2a/ntrk1/smad5/clu/ssuh2rs1/six4b/coro2a/kitlga/panx1b/plcb3/pmp22b/sptb/si:dkey-56m19.5/dusp5/sdcbp2/smad1/si:ch211-222k6.3/six2a/smad9/hoxb5a/hephl1a/sncga/socs3b/etv4/trpv1/tlx2/alcamb/rac1a/runx3/clstn2/rspo2/flot1b/plscr3b/npr1b/anxa13l/zgc:175088/tagln3b/gsna/si:dkeyp-51f12.2/p2rx2/stat3/tppp2/mvp/scinlb/ngfr…
													29	oligodendrocytes #2	oligodendrocytes #2	169	-0.42303794	-1.776619478	1.67553618832804e-05	5.31549411469584e-05	3.04090052328138e-05	4568	tags=49%, list=30%, signal=35%	mbpa/hey2/fa2h/mbpb/timd4/tmem176/cotl1/zgc:92242/si:ch1073-184j22.1/si:rp71-19m20.1/ctsd/lama4/plp1b/pfn2/si:ch211-161c3.6/sdc4/adoa/syngr2b/pgrmc1/ralab/fxyd1/npc2/vamp3/si:ch211-260e23.9/stard8/rnf128a/myo1cb/prickle1a/cd63/si:dkey-16l2.16/smox/htra1b/atp1b1a/rpz5/sparc/pisd/sesn3/degs1/hapln2/si:dkey-262k9.4/chp2/sox10/pmp22b/si:dkey-164f24.2/plp1a/si:ch211-156j16.1/swap70b/tspo/fstl3/slc7a2/…
													30	progenitors/neurons (differentiating)	progenitors/neurons (differentiating)	217	0.318132379	1.578778961	9.84151071050873e-05	0.000301806	0.000172658	4870	tags=44%, list=32%, signal=30%	hnrnpa0a/rpl14/rpl38/her2/rbm4.3/rps25/rps10/h3f3d/rps2/rps26l/rpl22l1/rplp2l/taf15/rps17/uba52/rps8a/im:7152348/rps23/her12/rpl12/rpl22/chd4a/rps29/chd7/rpl30/si:dkey-42i9.4/rps24/rpl36a/rpl23a/faua/rps3/rps13/dnajb1b/rpl23/rps12/rps14/notch1a/rps15/rpl29/h2afvb/rpl35/rps21/rpl39/dlc/rps28/rpl36/rps19/rpl17/rps26/snrpf/rplp1/rpl35a/si:ch211-222l21.1/rpl5a/rpl5b/snrpg/rpl18/rpl26/rpl13/rpl6/hey1/…
													31	cartilage #1	cartilage #1	220	-0.371336949	-1.607051427	0.000180748	0.000536414	0.000306873	3600	tags=39%, list=24%, signal=30%	rgs5a/thbs4b/si:ch211-106h4.12/col6a4a/cald1b/mfap2/myl9b/gstt1b/si:ch211-286o17.1/col1a2/meis1a/plpp3/igf2b/col1a1a/ms4a17a.9/wnt11r/wls/sparc/cd82a/fgfrl1a/cldn11a/zfp36l1b/tnfsf10/si:ch211-251b21.1/hspa12b/zgc:162730/twist1a/ctsk/cnn3a/anxa4/mmp14a/rbp5/ccl25b/fstl3/sult1st1/si:ch1073-291c23.2/col1a1b/mxra8b/prrx1b/pax9/socs3b/zfp36l2/tpm4a/loxl2b/entpd1/prrx1a/hspb1/ms4a17a.7/fzd2/slc38a5b/dl…
													32	glial progenitors	glial progenitors	178	-0.381057661	-1.615903488	0.000666057	0.001914913	0.001095488	4048	tags=44%, list=27%, signal=32%	ubxn11/kctd12.2/bmp2a/gdf10b/sdc4/zgc:92630/bcan/si:ch1073-303k11.2/fxyd1/npc2/vamp3/bgnb/myl9b/vim/tcn2/nck1a/plpp3/hepacama/dennd2da/si:dkey-30e9.6/cd63/masp1/mboat1/mgst1.1/kcnj1b/si:ch211-80h18.1/wls/si:dkey-85k7.7/atp1b1a/atp1b4/rpz5/sparc/cd82a/mkxa/msx1b/bckdhbl/si:ch211-251b21.1/cyp3c1/znrf3/sypl2a/chp2/cnn3a/swap70b/si:dkey-183j2.10/pdgfaa/dhrs11b/ccdc146/daw1/s1pr5a/smad9/bmp6/ccdc151/g…
													33	neurons #3	neurons #3	150	0.298239981	1.413720183	0.005259271	0.01466221	0.008387992	4135	tags=33%, list=27%, signal=24%	grin2da/chd3/basp1/hnrnpr/apba1a/gpm6aa/bsg/si:dkey-40m6.8/nova2/kdm6bb/bicd1a/cacna2d2a/stmn2b/nos1apb/tmsb/si:ch211-150g13.3/zfhx4/si:dkeyp-117h8.2/elavl4/tomm7/skia/chd4a/zfhx3/gap43/kidins220b/phactr3a/tuba1a/klhl3/maptb/cntnap2b/polr2l/si:ch211-222l21.1/si:dkey-286j15.1/atp8a2/zgc:77058/dclk1b/nat8l/rybpa/atrx/smarce1/zbtb20/celf4/esrrb/sncb/tubb5/slc44a2/fam168a/tnrc6c1/marcksl1b
													34	progenitors #3	progenitors #3	208	-0.335738014	-1.448306566	0.005558277	0.015040044	0.008604144	4299	tags=38%, list=28%, signal=28%	mis12/rbbp4/nasp/psmc3ip/kif22/cdca8/unga/tuba8l/lfng/chaf1a/mus81/pole2/arpp19b/dlgap5/g2e3/cdk1/zgc:110540/dhfr/tpx2/ncaph/eme1/ccna2/lbr/cenpl/cdk2/rpa1/rpa2/swi5/ccnb2/smc4/traip/rrm1/si:dkey-25o16.4/banf1/ube2t/rtkn2a/tfdp2/cenph/cenpw/gins4/plk1/spc24/rfc4/zgc:110224/cdc6/si:ch211-114n24.6/haus5/pif1/ncaph2/si:ch211-193l2.6/tyms/rfc3/cdc7/kif2c/mibp/si:ch211-63o20.7/spdl1/kif15/wdhd1/si:ch2…
													35	cornea	cornea	205	-0.332952383	-1.433730462	0.007282766	0.01914327	0.010951527	3753	tags=36%, list=25%, signal=28%	ect2/gstz1/pcbd1/fxyd1/lmx1ba/pawr/si:ch211-106h4.12/ybx1/mfap2/mamdc2a/alx4a/myl9b/igf2a/wnt9b/zgc:153867/atp1b1a/sparc/f13a1b/tmtops2a/cldn11a/zfp36l1b/msx1b/cyr61/si:ch211-251b21.1/slc1a3a/aldh9a1a.1/zgc:162730/twist1a/anxa4/si:dkey-164f24.2/fstl3/ccng1/slc7a2/csrp1a/csf1b/nocta/sgk1/aqp3a/mxra8b/prrx1b/tpm4a/msx3/prrx1a/alcamb/glrx/krt94/crabp2a/s100a10b/cnn2/gpt2l/ca6/lhfpl2b/ttc36/dio1/myoc…
													36	progenitors/differentiating granule cells (hindbrain)	progenitors/differentiating granule cells (hindbrain)	198	0.26726603	1.3095887	0.007815783	0.019973667	0.011426583	3009	tags=23%, list=20%, signal=18%	sypb/tgfa/spata7/basp1/srrm4/cadm1a/smarcad1b/gpm6aa/tcf7l2/bsg/zgc:171740/nova2/epb41a/kdm6bb/cacna2d2a/stmn2b/cbx4/acvr2ab/zfhx4/gad2/elavl4/lrrfip1b/syt1a/atp2b3a/caskb/dpysl5b/vamp2/nrp1a/chd6/sv2a/vip/myrip/camsap2a/itm2ca/gap43/kidins220b/tuba1a/slf1/fgd1/map7d2b/tpi1b/olfm2b/esrrga/nova1/tenm3
													37	neurons #4	neurons #4	215	-0.32237097	-1.392347889	0.013052411	0.032138818	0.018386051	2314	tags=19%, list=15%, signal=16%	myhz1.2/pfn2l/zgc:153426/apoa2/ywhaqb/icn2/zgc:193505/tnni2a.4/mylz3/tnnt3b/krtt1c19e/cfl1l/grhprb/pvalb2/si:dkey-280e21.3/myl10/tpma/tnnc2/si:dkey-33i11.4/ckma/pvalb4/mylpfa/si:ch211-195b11.3/actc1b/myl13/zgc:163073/aep1/mylpfb/syngr3a/atp2a1/ckmb/mybpha/tnnc1b/tnni2a.1/ponzr3/tnnt3a/si:ch211-139a5.9/acta1b/tnni2b.1/krt4/lgals1l1
													38	retina (amacrine, gabaergic)	retina (amacrine, gabaergic)	203	0.258669216	1.274425544	0.013274729	0.032138818	0.018386051	4294	tags=36%, list=28%, signal=26%	pcloa/arhgap23b/gria3a/cpne8/calm3a/grin2aa/gpr153/pclob/si:ch211-207d6.2/zgc:165603/cabp1b/tkta/fmn2a/gpm6aa/adgra1a/bsg/camk2n2/scn3b/si:dkey-222b8.4/cacng8b/slc6a1b/cnksr2b/snap91/gad2/anks1ab/syt1a/atp2b3a/zgc:165604/dpysl5b/vamp2/ttyh1/six6b/grip1/tmem35/sv2a/vip/dtnbp1b/pfkpb/lrtm1/pax6b/grin1b/slc32a1/tpi1b/sema7a/rorb/sema6bb/sgk494a/cacna1fb/grin1a/tmem196b/tacc1/pax10/phactr3b/mab21l1/a…
