## Supplementary Tables 1-13 for "Znf804a is a regulator of circadian behaviors in zebrafish": Table S13.csv

Name	Guide	Category
znf804a_Exon_3_1	GGGGGAAAGCCCTTCGTCAA	Protein guide
znf804a_Exon_3_2	GGAAGGGGAAGTGTTTAACG	Protein guide
znf804a_OutFrame_ZF	GGACAGCTCACAGTAGAAGT	Protein guide
znf804a_tss1	GGggaaagagCTGCTCCGCA	Regulatory guide
znf804a_tss2	Gggagccgagactgagcaag	Regulatory guide
znf804a_promoter2	GGGAAGCTTCGGGTCCCCCA	Regulatory guide
ensdart_g3	GGCATCAGTCCGTCTCCACA	Control guide
nr1d1_fwd_qPCR	GGAATCGGTGCCAGCAGTG	qPCR primer
nr1d1_rev_qPCR	ATCTCAGCAAGCATCCGCT	qPCR primer
fblx3a_fwd_qPCR	AAGCTGTTGAAGATGAGCAGCTGTC	qPCR primer
fblx3a_rev_qPCR	CGTCGCTCAAGAGGTGGTAGTT	qPCR primer
kmd5bb_fwd_qPCR	TATGTGGGCATGTGCTTCTC	qPCR primer
kmd5bb_rev_qPCR	GAGCACCATACCAGGTCTTAGGT	qPCR primer
znf804a_fwd_qPCR	ACTAACAGAGATGGGGCATGTG	qPCR primer
znf804a_rev_qPCR	TGCTCACAACAGGTAGGTTCTG	qPCR primer
rpl13a_fwd_qPCR	TCTGGAGGACTGTAAGAGGTATGC	qPCR primer
rpl13a_rev_qPCR	AGACGCACAATCTTGAGAGCA	qPCR primer
